# Force transmission through the inner kinetochore is enhanced by centromeric DNA sequences

**DOI:** 10.1101/2024.11.13.623448

**Authors:** Elise Miedlar, Grace E. Hamilton, Samuel R. Witus, Sara Gonske, Michael Riffle, Alex Zelter, Rachel E. Klevit, Charles L. Asbury, Yoana N. Dimitrova, Trisha N. Davis

**Affiliations:** Department of Biochemistry, University of Washington, Seattle, United States; Department of Neurobiology and Biophysics, University of Washington, Seattle, United States; Department of Structural Biology, Genentech, Inc., South San Francisco, United States

## Abstract

Previously, we reconstituted a minimal functional kinetochore from recombinant *Saccharomyces cerevisiae* proteins that was capable of transmitting force from dynamic microtubules to nucleosomes containing the centromere-specific histone variant Cse4 (Hamilton et al. 2020). This work revealed two paths of force transmission through the inner kinetochore: through Mif2 and through the Okp1/Ame1 complex (OA). Here, using a chimeric DNA sequence that contains crucial centromere-determining elements of the budding yeast point centromere, we demonstrate that the presence of centromeric DNA sequences in Cse4-containing nucleosomes significantly strengthens OA-mediated linkages. Our findings indicate that centromeric sequences are important for the transmission of microtubule-based forces to the chromosome.
