## Supplemental data for Figure 2 for "Force transmission through the inner kinetochore is enhanced by centromeric DNA sequences"

### Sheet: Bead binding Data Figure 2A
Bead binding data for each Technical Replicate for Figure 2A								Summary
Biologcial replicate	Date of technical replicate	NCP	Kinetochore protein	bound	not bound	total beads		Condition	Beads Bound	Beads not bound	Total beads
3	3.19.24	CCEN	Mif2	15	3	18		OA-CCEN	23	1	24
3	3.19.24	W601	Mif2	21	3	24		OA-W601	21	1	22
3	3.20.24	CCEN	Mif2	7	6	13		Mif2-CCEN	99	27	126
3	3.20.24	W601	Mif2	15	1	16		Mif2-W601	89	17	106
3	3.20.24	CCEN	Mif2	12	1	13		CCEN alone	0	23	23
3	3.21.24	CCEN	OA	10	1	11		W601 alone	0	23	23
3	3.21.24	CCEN	Mif2	11	2	13
3	3.21.24	W601	OA	11	1	12
3	3.22.24	CCEN	Mif2	16	3	19
3	3.22.24	W601	Mif2	12	5	17
4	3.26.24	CCEN	Mif2	12	4	16
4	3.27.24	W601	Mif2	13	3	16
4	3.27.24	CCEN	Mif2	11	5	16
4	3.27.24	W601	-	0	23	23
4	3.28.24	W601	OA	10	0	10
4	3.28.24	CCEN	Mif2	15	3	18
4	3.29.24	W601	Mif2	14	1	15
4	3.29.24	CCEN	OA	13	0	13
4	3.29.24	CCEN	-	0	23	23
4	3.30.24	W601	Mif2	14	4	18

### Sheet: Rupture Force Data Figure 2B
Rupture Force Data from each Technical Replicate for data in Figure 2B										Summary
Biological replicate	Date of Technical replicate	File	Rupture Force (pN)	Censored?	Condition	Summary per technical replicate					Med. RupF (pN)*	N RupF*	N left censored	N right censored
1	2023-06-28	23_0628_114831	5.1429	right	CCEN-NCP, OA, 2D MIND, Ndc80c, Dam1c	N included*	15			CCEN-OA	5.9956	117	34	16
1	2023-06-28	23_0628_115259	3.2644		CCEN-NCP, OA, 2D MIND, Ndc80c, Dam1c	slide median	5.1429			CCEN-Mif2	2.8483	95	142	4
1	2023-06-28	23_0628_115503	3.2101		CCEN-NCP, OA, 2D MIND, Ndc80c, Dam1c	N left censored	8			W601-OA	4.1662	72	12	1
1	2023-06-28	23_0628_115634	2.5502		CCEN-NCP, OA, 2D MIND, Ndc80c, Dam1c	N right censored	2			W601-Mif2	2.5266	59	108	0
1	2023-06-28	23_0628_120527	1.8236		CCEN-NCP, OA, 2D MIND, Ndc80c, Dam1c
1	2023-06-28	23_0628_120749	7.166		CCEN-NCP, OA, 2D MIND, Ndc80c, Dam1c					* Includes right censored data but not left censored data as described in Materals and Methods
1	2023-06-28	23_0628_121837	4.996		CCEN-NCP, OA, 2D MIND, Ndc80c, Dam1c
1	2023-06-28	23_0628_122056	7.141		CCEN-NCP, OA, 2D MIND, Ndc80c, Dam1c
1	2023-06-28	23_0628_122617	6.1208		CCEN-NCP, OA, 2D MIND, Ndc80c, Dam1c
1	2023-06-28	23_0628_124018	4.2196	right	CCEN-NCP, OA, 2D MIND, Ndc80c, Dam1c
1	2023-06-28	23_0628_124329	4.8874		CCEN-NCP, OA, 2D MIND, Ndc80c, Dam1c
1	2023-06-28	23_0628_124531	5.9533		CCEN-NCP, OA, 2D MIND, Ndc80c, Dam1c
1	2023-06-28	23_0628_125039	6.4439		CCEN-NCP, OA, 2D MIND, Ndc80c, Dam1c
1	2023-06-28	23_0628_125549	5.7359		CCEN-NCP, OA, 2D MIND, Ndc80c, Dam1c
1	2023-06-28	23_0628_125707	7.5567		CCEN-NCP, OA, 2D MIND, Ndc80c, Dam1c
1	2023-07-01	23_0701_030026	5.9208		CCEN-NCP, OA, 2D MIND, Ndc80c, Dam1c	N included*	15
1	2023-07-01	23_0701_025843	2.3797		CCEN-NCP, OA, 2D MIND, Ndc80c, Dam1c	slide median	5.9208
1	2023-07-01	23_0701_025304	5.9439		CCEN-NCP, OA, 2D MIND, Ndc80c, Dam1c	N left censored	5
1	2023-07-01	23_0701_024339	7.5946		CCEN-NCP, OA, 2D MIND, Ndc80c, Dam1c	N right censored	0
1	2023-07-01	23_0701_024231	1.8763		CCEN-NCP, OA, 2D MIND, Ndc80c, Dam1c
1	2023-07-01	23_0701_024037	7.3909		CCEN-NCP, OA, 2D MIND, Ndc80c, Dam1c
1	2023-07-01	23_0701_023905	9.0397		CCEN-NCP, OA, 2D MIND, Ndc80c, Dam1c
1	2023-07-01	23_0701_023712	2.5919		CCEN-NCP, OA, 2D MIND, Ndc80c, Dam1c
1	2023-07-01	23_0701_023227	7.9407		CCEN-NCP, OA, 2D MIND, Ndc80c, Dam1c
1	2023-07-01	23_0701_022855	2.1857		CCEN-NCP, OA, 2D MIND, Ndc80c, Dam1c
1	2023-07-01	23_0701_022658	8.4566		CCEN-NCP, OA, 2D MIND, Ndc80c, Dam1c
1	2023-07-01	23_0701_031425	3.5927		CCEN-NCP, OA, 2D MIND, Ndc80c, Dam1c
1	2023-07-01	23_0701_031328	2.1735		CCEN-NCP, OA, 2D MIND, Ndc80c, Dam1c
1	2023-07-01	23_0701_030956	1.9551		CCEN-NCP, OA, 2D MIND, Ndc80c, Dam1c
1	2023-07-01	23_0701_030507	7.2034		CCEN-NCP, OA, 2D MIND, Ndc80c, Dam1c
1	2023-06-29	23_0629_113031	10.692		CCEN-NCP, Mif2, 2D MIND, Ndc80c, Dam1c	N included*	5
1	2023-06-29	23_0629_113452	6.8168		CCEN-NCP, Mif2, 2D MIND, Ndc80c, Dam1c	slide median	6.1387
1	2023-06-29	23_0629_113710	5.7709		CCEN-NCP, Mif2, 2D MIND, Ndc80c, Dam1c	N left censored	0
1	2023-06-29	23_0629_114603	4.9135		CCEN-NCP, Mif2, 2D MIND, Ndc80c, Dam1c	N right censored	0
1	2023-06-29	23_0629_114718	6.1387		CCEN-NCP, Mif2, 2D MIND, Ndc80c, Dam1c
1	2023-06-30	23_0630_015018	1.9185		W601-NCP, OA, 2D MIND, Ndc80c, Dam1c	N included*	16
1	2023-06-30	23_0630_021427	4.854		W601-NCP, OA, 2D MIND, Ndc80c, Dam1c	slide median	4.6632
1	2023-06-30	23_0630_022330	14.176		W601-NCP, OA, 2D MIND, Ndc80c, Dam1c	N left censored	3
1	2023-06-30	23_0630_022539	4.6739		W601-NCP, OA, 2D MIND, Ndc80c, Dam1c	N right censored	0
1	2023-06-30	23_0630_023901	3.6136		W601-NCP, OA, 2D MIND, Ndc80c, Dam1c
1	2023-06-30	23_0630_023952	8.5831		W601-NCP, OA, 2D MIND, Ndc80c, Dam1c
1	2023-06-30	23_0630_024136	6.2999		W601-NCP, OA, 2D MIND, Ndc80c, Dam1c
1	2023-06-30	23_0630_024336	12.994		W601-NCP, OA, 2D MIND, Ndc80c, Dam1c
1	2023-06-30	23_0630_024455	3.9914		W601-NCP, OA, 2D MIND, Ndc80c, Dam1c
1	2023-06-30	23_0630_024647	7.2799		W601-NCP, OA, 2D MIND, Ndc80c, Dam1c
1	2023-06-30	23_0630_024751	4.3492		W601-NCP, OA, 2D MIND, Ndc80c, Dam1c
1	2023-06-30	23_0630_024853	3.6069		W601-NCP, OA, 2D MIND, Ndc80c, Dam1c
1	2023-06-30	23_0630_025043	4.6525		W601-NCP, OA, 2D MIND, Ndc80c, Dam1c
1	2023-06-30	23_0630_025147	8.5973		W601-NCP, OA, 2D MIND, Ndc80c, Dam1c
1	2023-06-30	23_0630_030034	3.995		W601-NCP, OA, 2D MIND, Ndc80c, Dam1c
1	2023-06-30	23_0630_030223	3.8533		W601-NCP, OA, 2D MIND, Ndc80c, Dam1c
1	2023-06-29	23_0629_053513	2.7046		W601-NCP, Mif2, 2D MIND, Ndc80c, Dam1c	N included*	5
1	2023-06-29	23_0629_053632	1.6797		W601-NCP, Mif2, 2D MIND, Ndc80c, Dam1c	slide median	2.658
1	2023-06-29	23_0629_053752	1.6707		W601-NCP, Mif2, 2D MIND, Ndc80c, Dam1c	N left censored	8
1	2023-06-29	23_0629_055239	2.658		W601-NCP, Mif2, 2D MIND, Ndc80c, Dam1c	N right censored	0
1	2023-06-29	23_0630_105358	3.9973		W601-NCP, Mif2, 2D MIND, Ndc80c, Dam1c
2	2023-08-01	23_0801_110052	3.5419		CCEN-NCP, OA, 2D MIND, Ndc80c, Dam1c	N included*	14
2	2023-08-01	23_0801_111053	6.5744		CCEN-NCP, OA, 2D MIND, Ndc80c, Dam1c	slide median	5.8655
2	2023-08-01	23_0801_111439	8.4953		CCEN-NCP, OA, 2D MIND, Ndc80c, Dam1c	N left censored	10
2	2023-08-01	23_0801_112227	6.4377		CCEN-NCP, OA, 2D MIND, Ndc80c, Dam1c	N right censored	1
2	2023-08-01	23_0801_112539	2.508		CCEN-NCP, OA, 2D MIND, Ndc80c, Dam1c
2	2023-08-01	23_0801_112908	2.2345		CCEN-NCP, OA, 2D MIND, Ndc80c, Dam1c
2	2023-08-01	23_0801_113411	6.7051		CCEN-NCP, OA, 2D MIND, Ndc80c, Dam1c
2	2023-08-01	23_0801_113847	5.3835		CCEN-NCP, OA, 2D MIND, Ndc80c, Dam1c
2	2023-08-01	23_0801_114600	4.5742		CCEN-NCP, OA, 2D MIND, Ndc80c, Dam1c
2	2023-08-01	23_0801_114601	15.342	right	CCEN-NCP, OA, 2D MIND, Ndc80c, Dam1c
2	2023-08-01	23_0801_114602	6.3475		CCEN-NCP, OA, 2D MIND, Ndc80c, Dam1c
2	2023-08-01	23_0801_114603	2.2036		CCEN-NCP, OA, 2D MIND, Ndc80c, Dam1c
2	2023-08-01	23_0801_114604	3.8067		CCEN-NCP, OA, 2D MIND, Ndc80c, Dam1c
2	2023-08-01	23_0801_114605	11.142		CCEN-NCP, OA, 2D MIND, Ndc80c, Dam1c
2	2023-08-03	23_0803_024551	8.4993	right	CCEN-NCP, OA, 2D MIND, Ndc80c, Dam1c	N included*	19
2	2023-08-03	23_0803_025506	7.517	right	CCEN-NCP, OA, 2D MIND, Ndc80c, Dam1c	slide median	7.8735
2	2023-08-03	23_0803_025935	7.0642	right	CCEN-NCP, OA, 2D MIND, Ndc80c, Dam1c	N left censored	0
2	2023-08-03	23_0803_030050	8.1304	right	CCEN-NCP, OA, 2D MIND, Ndc80c, Dam1c	N right censored	9
2	2023-08-03	23_0803_030340	2.685		CCEN-NCP, OA, 2D MIND, Ndc80c, Dam1c
2	2023-08-03	23_0803_030734	8.7254		CCEN-NCP, OA, 2D MIND, Ndc80c, Dam1c
2	2023-08-03	23_0803_031059	8.1943		CCEN-NCP, OA, 2D MIND, Ndc80c, Dam1c
2	2023-08-03	23_0803_031217	11.006		CCEN-NCP, OA, 2D MIND, Ndc80c, Dam1c
2	2023-08-03	23_0803_031546	4.7823		CCEN-NCP, OA, 2D MIND, Ndc80c, Dam1c
2	2023-08-03	23_0803_031735	8.1266	right	CCEN-NCP, OA, 2D MIND, Ndc80c, Dam1c
2	2023-08-03	23_0803_032304	8.3415	right	CCEN-NCP, OA, 2D MIND, Ndc80c, Dam1c
2	2023-08-03	23_0803_032736	8.9539		CCEN-NCP, OA, 2D MIND, Ndc80c, Dam1c
2	2023-08-03	23_0803_032900	6.352		CCEN-NCP, OA, 2D MIND, Ndc80c, Dam1c
2	2023-08-03	23_0803_033513	5.5777		CCEN-NCP, OA, 2D MIND, Ndc80c, Dam1c
2	2023-08-03	23_0803_033731	5.5827		CCEN-NCP, OA, 2D MIND, Ndc80c, Dam1c
2	2023-08-03	23_0803_034548	6.1561	right	CCEN-NCP, OA, 2D MIND, Ndc80c, Dam1c
2	2023-08-03	23_0803_035213	8.0872	right	CCEN-NCP, OA, 2D MIND, Ndc80c, Dam1c
2	2023-08-03	23_0803_035408	7.8735	right	CCEN-NCP, OA, 2D MIND, Ndc80c, Dam1c
2	2023-08-03	23_0803_035854	6.6897		CCEN-NCP, OA, 2D MIND, Ndc80c, Dam1c
2	2023-08-04	23_0804_110517	7.1576		CCEN-NCP, OA, 2D MIND, Ndc80c, Dam1c	N included*	14
2	2023-08-04	23_0804_110653	9.9532		CCEN-NCP, OA, 2D MIND, Ndc80c, Dam1c	slide median	6.56885
2	2023-08-04	23_0804_110910	7.5965		CCEN-NCP, OA, 2D MIND, Ndc80c, Dam1c	N left censored	6
2	2023-08-04	23_0804_111046	6.705		CCEN-NCP, OA, 2D MIND, Ndc80c, Dam1c	N right censored	3
2	2023-08-04	23_0804_112257	6.4327		CCEN-NCP, OA, 2D MIND, Ndc80c, Dam1c
2	2023-08-04	23_0804_113443	4.0221		CCEN-NCP, OA, 2D MIND, Ndc80c, Dam1c
2	2023-08-04	23_0804_114227	7.9134	right	CCEN-NCP, OA, 2D MIND, Ndc80c, Dam1c
2	2023-08-04	23_0804_114441	7.9403	right	CCEN-NCP, OA, 2D MIND, Ndc80c, Dam1c
2	2023-08-04	23_0804_115145	6.0476		CCEN-NCP, OA, 2D MIND, Ndc80c, Dam1c
2	2023-08-04	23_0804_115449	2.2243		CCEN-NCP, OA, 2D MIND, Ndc80c, Dam1c
2	2023-08-04	23_0804_120019	5.0558		CCEN-NCP, OA, 2D MIND, Ndc80c, Dam1c
2	2023-08-04	23_0804_120322	5.3076		CCEN-NCP, OA, 2D MIND, Ndc80c, Dam1c
2	2023-08-04	23_0804_120416	5.9956		CCEN-NCP, OA, 2D MIND, Ndc80c, Dam1c
2	2023-08-04	23_0804_121335	10.499	right	CCEN-NCP, OA, 2D MIND, Ndc80c, Dam1c
2	2023-08-01	23_0801_034859	2.3063		CCEN-NCP, Mif2, 2D MIND, Ndc80c, Dam1c	N included*	5
2	2023-08-01	23_0801_034710	5.464		CCEN-NCP, Mif2, 2D MIND, Ndc80c, Dam1c	slide median	3.6559
2	2023-08-01	23_0801_034520	3.6559		CCEN-NCP, Mif2, 2D MIND, Ndc80c, Dam1c	N left censored	13
2	2023-08-01	23_0801_034021	4.5636		CCEN-NCP, Mif2, 2D MIND, Ndc80c, Dam1c	N right censored	0
2	2023-08-01	23_0801_030643	2.657		CCEN-NCP, Mif2, 2D MIND, Ndc80c, Dam1c
2	2023-08-02	23_0802_024724	4.1604		CCEN-NCP, Mif2, 2D MIND, Ndc80c, Dam1c	N included*	10
2	2023-08-02	23_0802_025110	6.3368		CCEN-NCP, Mif2, 2D MIND, Ndc80c, Dam1c	slide medianian	4.15805
2	2023-08-02	23_0802_024322	7.1316	right	CCEN-NCP, Mif2, 2D MIND, Ndc80c, Dam1c	N left censored	18
2	2023-08-02	23_0802_025509	2.7197		CCEN-NCP, Mif2, 2D MIND, Ndc80c, Dam1c	N right censored	1
2	2023-08-02	23_0802_030210	2.7946		CCEN-NCP, Mif2, 2D MIND, Ndc80c, Dam1c
2	2023-08-02	23_0802_030432	3.9705		CCEN-NCP, Mif2, 2D MIND, Ndc80c, Dam1c
2	2023-08-02	23_0802_031216	4.1557		CCEN-NCP, Mif2, 2D MIND, Ndc80c, Dam1c
2	2023-08-02	23_0802_031414	7.2452		CCEN-NCP, Mif2, 2D MIND, Ndc80c, Dam1c
2	2023-08-02	23_0802_032851	4.4172		CCEN-NCP, Mif2, 2D MIND, Ndc80c, Dam1c
2	2023-08-02	23_0802_033058	4.0182		CCEN-NCP, Mif2, 2D MIND, Ndc80c, Dam1c
2	2023-08-02	23_0802_113008	1.7226		CCEN-NCP, Mif2, 2D MIND, Ndc80c, Dam1c	N included*	12
2	2023-08-02	23_0802_113919	6.5847		CCEN-NCP, Mif2, 2D MIND, Ndc80c, Dam1c	slide median	4.4532
2	2023-08-02	23_0802_115548	8.3989	right	CCEN-NCP, Mif2, 2D MIND, Ndc80c, Dam1c	N left censored	5
2	2023-08-02	23_0802_115747	7.9754	right	CCEN-NCP, Mif2, 2D MIND, Ndc80c, Dam1c	N right censored	3
2	2023-08-02	23_0802_120225	3.054		CCEN-NCP, Mif2, 2D MIND, Ndc80c, Dam1c
2	2023-08-02	23_0802_120653	2.3011		CCEN-NCP, Mif2, 2D MIND, Ndc80c, Dam1c
2	2023-08-02	23_0802_120803	1.9478		CCEN-NCP, Mif2, 2D MIND, Ndc80c, Dam1c
2	2023-08-02	23_0802_120948	8.1044	right	CCEN-NCP, Mif2, 2D MIND, Ndc80c, Dam1c
2	2023-08-02	23_0802_121817	6.9056		CCEN-NCP, Mif2, 2D MIND, Ndc80c, Dam1c
2	2023-08-02	23_0802_121953	5.4028		CCEN-NCP, Mif2, 2D MIND, Ndc80c, Dam1c
2	2023-08-02	23_0802_122509	2.1302		CCEN-NCP, Mif2, 2D MIND, Ndc80c, Dam1c
2	2023-08-02	23_0802_122559	3.5036		CCEN-NCP, Mif2, 2D MIND, Ndc80c, Dam1c
2	2023-08-03	23_0803_113655	3.1221		CCEN-NCP, Mif2, 2D MIND, Ndc80c, Dam1c	N included*	5
2	2023-08-03	23_0803_114802	2.2199		CCEN-NCP, Mif2, 2D MIND, Ndc80c, Dam1c	slide median	2.2199
2	2023-08-03	23_0803_115710	2.6239		CCEN-NCP, Mif2, 2D MIND, Ndc80c, Dam1c	N left censored	15
2	2023-08-03	23_0803_120053	1.9071		CCEN-NCP, Mif2, 2D MIND, Ndc80c, Dam1c	N right censored	0
2	2023-08-03	23_0803_121936	2.0739		CCEN-NCP, Mif2, 2D MIND, Ndc80c, Dam1c
2	2023-08-04	23_0804_023735	3.1418		W601-NCP, OA, 2D MIND, Ndc80c, Dam1c	N included*	14
2	2023-08-04	23_0804_024005	1.9064		W601-NCP, OA, 2D MIND, Ndc80c, Dam1c	slide median	3.76515
2	2023-08-04	23_0804_024121	4.064		W601-NCP, OA, 2D MIND, Ndc80c, Dam1c	N left censored	2
2	2023-08-04	23_0804_024613	8.9503	right	W601-NCP, OA, 2D MIND, Ndc80c, Dam1c	N right censored	1
2	2023-08-04	23_0804_024822	2.7563		W601-NCP, OA, 2D MIND, Ndc80c, Dam1c
2	2023-08-04	23_0804_025008	4.4586		W601-NCP, OA, 2D MIND, Ndc80c, Dam1c
2	2023-08-04	23_0804_025235	5.5317		W601-NCP, OA, 2D MIND, Ndc80c, Dam1c
2	2023-08-04	23_0804_025358	1.9828		W601-NCP, OA, 2D MIND, Ndc80c, Dam1c
2	2023-08-04	23_0804_025720	2.5607		W601-NCP, OA, 2D MIND, Ndc80c, Dam1c
2	2023-08-04	23_0804_025802	3.5344		W601-NCP, OA, 2D MIND, Ndc80c, Dam1c
2	2023-08-04	23_0804_030217	9.3147		W601-NCP, OA, 2D MIND, Ndc80c, Dam1c
2	2023-08-04	23_0804_030743	3.9305		W601-NCP, OA, 2D MIND, Ndc80c, Dam1c
2	2023-08-04	23_0804_030923	3.5998		W601-NCP, OA, 2D MIND, Ndc80c, Dam1c
2	2023-08-04	23_0804_031337	4.5838		W601-NCP, OA, 2D MIND, Ndc80c, Dam1c
2	2023-08-05	23_0805_033751	3.8115		W601-NCP, Mif2, 2D MIND, Ndc80c, Dam1c	N included*	6
2	2023-08-05	23_0805_034210	4.7023		W601-NCP, Mif2, 2D MIND, Ndc80c, Dam1c	slide median	4.61615
2	2023-08-05	23_0805_040544	4.709		W601-NCP, Mif2, 2D MIND, Ndc80c, Dam1c	N left censored	10
2	2023-08-05	23_0805_040718	2.1375		W601-NCP, Mif2, 2D MIND, Ndc80c, Dam1c	N right censored	0
2	2023-08-05	23_0805_041331	4.53		W601-NCP, Mif2, 2D MIND, Ndc80c, Dam1c
2	2023-08-05	23_0805_041432	5.889		W601-NCP, Mif2, 2D MIND, Ndc80c, Dam1c
2	2023-08-05	23_0805_114948	2.1215		W601-NCP, Mif2, 2D MIND, Ndc80c, Dam1c	N included*	9
2	2023-08-05	23_0805_115537	6.9369		W601-NCP, Mif2, 2D MIND, Ndc80c, Dam1c	slide median	2.3938
2	2023-08-05	23_0805_120324	1.3282		W601-NCP, Mif2, 2D MIND, Ndc80c, Dam1c	N left censored	20
2	2023-08-05	23_0805_120745	3.0243		W601-NCP, Mif2, 2D MIND, Ndc80c, Dam1c	N right censored	0
2	2023-08-05	23_0805_122306	1.917		W601-NCP, Mif2, 2D MIND, Ndc80c, Dam1c
2	2023-08-05	23_0805_122625	2.3658		W601-NCP, Mif2, 2D MIND, Ndc80c, Dam1c
2	2023-08-05	23_0805_123555	2.9245		W601-NCP, Mif2, 2D MIND, Ndc80c, Dam1c
2	2023-08-05	23_0805_125448	3.4727		W601-NCP, Mif2, 2D MIND, Ndc80c, Dam1c
2	2023-08-05	23_0805_125634	2.3938		W601-NCP, Mif2, 2D MIND, Ndc80c, Dam1c
3	2023-03-21	24_0321_111235	6.0843		CCEN-NCP, OA, 2D MIND, Ndc80c, Dam1c	N included*	19
3	2023-03-21	24_0321_111445	6.1838		CCEN-NCP, OA, 2D MIND, Ndc80c, Dam1c	slide median	6.0573
3	2023-03-21	24_0321_111559	6.4125		CCEN-NCP, OA, 2D MIND, Ndc80c, Dam1c	N left censored	3
3	2023-03-21	24_0321_111728	6.1645		CCEN-NCP, OA, 2D MIND, Ndc80c, Dam1c	N right censored	0
3	2023-03-21	24_0321_112017	6.898		CCEN-NCP, OA, 2D MIND, Ndc80c, Dam1c
3	2023-03-21	24_0321_112149	5.5362		CCEN-NCP, OA, 2D MIND, Ndc80c, Dam1c
3	2023-03-21	24_0321_112355	2.6605		CCEN-NCP, OA, 2D MIND, Ndc80c, Dam1c
3	2023-03-21	24_0321_112519	2.294		CCEN-NCP, OA, 2D MIND, Ndc80c, Dam1c
3	2023-03-21	24_0321_112619	6.8163		CCEN-NCP, OA, 2D MIND, Ndc80c, Dam1c
3	2023-03-21	24_0321_113000	5.0209		CCEN-NCP, OA, 2D MIND, Ndc80c, Dam1c
3	2023-03-21	24_0321_113135	7.0206		CCEN-NCP, OA, 2D MIND, Ndc80c, Dam1c
3	2023-03-21	24_0321_113400	8.0348		CCEN-NCP, OA, 2D MIND, Ndc80c, Dam1c
3	2023-03-21	24_0321_113531	2.6269		CCEN-NCP, OA, 2D MIND, Ndc80c, Dam1c
3	2023-03-21	24_0321_113717	1.8281		CCEN-NCP, OA, 2D MIND, Ndc80c, Dam1c
3	2023-03-21	24_0321_113837	3.2426		CCEN-NCP, OA, 2D MIND, Ndc80c, Dam1c
3	2023-03-21	24_0321_114837	6.3884		CCEN-NCP, OA, 2D MIND, Ndc80c, Dam1c
3	2023-03-21	24_0321_115146	4.5221		CCEN-NCP, OA, 2D MIND, Ndc80c, Dam1c
3	2023-03-21	24_0321_115235	1.7988		CCEN-NCP, OA, 2D MIND, Ndc80c, Dam1c
3	2023-03-21	24_0321_115554	6.0573		CCEN-NCP, OA, 2D MIND, Ndc80c, Dam1c
3	2023-03-20	24_0320_103727	6.4232		CCEN-NCP, Mif2, 2D MIND, Ndc80c, Dam1c	N included*	3
3	2023-03-20	24_0320_104244	1.9324		CCEN-NCP, Mif2, 2D MIND, Ndc80c, Dam1c	slide median	1.9324
3	2023-03-20	24_0320_110540	1.5024		CCEN-NCP, Mif2, 2D MIND, Ndc80c, Dam1c	N left censored	5
						N right censored	0
3	2023-03-20	24_0320_043311	3.8022		CCEN-NCP, Mif2, 2D MIND, Ndc80c, Dam1c	N included*	17
3	2023-03-20	24_0320_043457	1.9475		CCEN-NCP, Mif2, 2D MIND, Ndc80c, Dam1c	slide median	2.6015
3	2023-03-20	24_0320_043733	2.543		CCEN-NCP, Mif2, 2D MIND, Ndc80c, Dam1c	N left censored	10
3	2023-03-20	24_0320_043906	1.3797		CCEN-NCP, Mif2, 2D MIND, Ndc80c, Dam1c	N right censored	0
3	2023-03-20	24_0320_044026	1.0832		CCEN-NCP, Mif2, 2D MIND, Ndc80c, Dam1c
3	2023-03-20	24_0320_044502	5.0235		CCEN-NCP, Mif2, 2D MIND, Ndc80c, Dam1c
3	2023-03-20	24_0320_044711	5.9532		CCEN-NCP, Mif2, 2D MIND, Ndc80c, Dam1c
3	2023-03-20	24_0320_044903	2.6015		CCEN-NCP, Mif2, 2D MIND, Ndc80c, Dam1c
3	2023-03-20	24_0320_045130	3.317		CCEN-NCP, Mif2, 2D MIND, Ndc80c, Dam1c
3	2023-03-20	24_0320_050046	1.5928		CCEN-NCP, Mif2, 2D MIND, Ndc80c, Dam1c
3	2023-03-20	24_0320_050543	3.9532		CCEN-NCP, Mif2, 2D MIND, Ndc80c, Dam1c
3	2023-03-20	24_0320_050708	6.5841		CCEN-NCP, Mif2, 2D MIND, Ndc80c, Dam1c
3	2023-03-20	24_0320_050910	2.5707		CCEN-NCP, Mif2, 2D MIND, Ndc80c, Dam1c
3	2023-03-20	24_0320_051111	2.2169		CCEN-NCP, Mif2, 2D MIND, Ndc80c, Dam1c
3	2023-03-20	24_0320_051614	7.8614		CCEN-NCP, Mif2, 2D MIND, Ndc80c, Dam1c
3	2023-03-20	24_0320_052151	4.8208		CCEN-NCP, Mif2, 2D MIND, Ndc80c, Dam1c
3	2023-03-20	24_0320_052259	2.3029		CCEN-NCP, Mif2, 2D MIND, Ndc80c, Dam1c
3	2023-03-21	24_0321_021650	3.4979		CCEN-NCP, Mif2, 2D MIND, Ndc80c, Dam1c	N included*	3
3	2023-03-21	24_0321_022326	2.0598		CCEN-NCP, Mif2, 2D MIND, Ndc80c, Dam1c	slide median	3.4979
3	2023-03-21	24_0321_022459	3.8191		CCEN-NCP, Mif2, 2D MIND, Ndc80c, Dam1c	N left censored	16
						N right censored	0
3	2023-03-22	24_0322_112242	2.8483		CCEN-NCP, Mif2, 2D MIND, Ndc80c, Dam1c	N included*	6
3	2023-03-22	24_0322_112643	3.0523		CCEN-NCP, Mif2, 2D MIND, Ndc80c, Dam1c	slide median	2.9503
3	2023-03-22	24_0322_115015	3.2365		CCEN-NCP, Mif2, 2D MIND, Ndc80c, Dam1c	N left censored	22
3	2023-03-22	24_0322_115617	2.6542		CCEN-NCP, Mif2, 2D MIND, Ndc80c, Dam1c	N right censored	0
3	2023-03-22	24_0322_120025	4.1481		CCEN-NCP, Mif2, 2D MIND, Ndc80c, Dam1c
3	2023-03-22	24_0322_120532	1.5992		CCEN-NCP, Mif2, 2D MIND, Ndc80c, Dam1c
3	2023-03-21	24_0321_041046	6.5254		W601-NCP, OA, 2D MIND, Ndc80c, Dam1c	N included*	12
3	2023-03-21	24_0321_041225	5.9622		W601-NCP, OA, 2D MIND, Ndc80c, Dam1c	slide median	4.5976
3	2023-03-21	24_0321_041427	3.353		W601-NCP, OA, 2D MIND, Ndc80c, Dam1c	N left censored	6
3	2023-03-21	24_0321_042015	3.9989		W601-NCP, OA, 2D MIND, Ndc80c, Dam1c	N right censored	0
3	2023-03-21	24_0321_042603	5.2576		W601-NCP, OA, 2D MIND, Ndc80c, Dam1c
3	2023-03-21	24_0321_043107	4.8759		W601-NCP, OA, 2D MIND, Ndc80c, Dam1c
3	2023-03-21	24_0321_043408	2.1333		W601-NCP, OA, 2D MIND, Ndc80c, Dam1c
3	2023-03-21	24_0321_043636	4.3193		W601-NCP, OA, 2D MIND, Ndc80c, Dam1c
3	2023-03-21	24_0321_043737	2.7317		W601-NCP, OA, 2D MIND, Ndc80c, Dam1c
3	2023-03-21	24_0321_044318	6.1264		W601-NCP, OA, 2D MIND, Ndc80c, Dam1c
3	2023-03-21	24_0321_044524	3.5972		W601-NCP, OA, 2D MIND, Ndc80c, Dam1c
3	2023-03-21	24_0321_044946	8.1343		W601-NCP, OA, 2D MIND, Ndc80c, Dam1c
3	2023-03-23	24_0323_042606	4.1585		W601-NCP, OA, 2D MIND, Ndc80c, Dam1c	N included*	15
3	2023-03-23	24_0323_042800	4.3139		W601-NCP, OA, 2D MIND, Ndc80c, Dam1c	slide median	4.2691
3	2023-03-23	24_0323_042914	4.3006		W601-NCP, OA, 2D MIND, Ndc80c, Dam1c	N left censored	0
3	2023-03-23	24_0323_043158	4.4827		W601-NCP, OA, 2D MIND, Ndc80c, Dam1c	N right censored	0
3	2023-03-23	24_0323_043305	6.0758		W601-NCP, OA, 2D MIND, Ndc80c, Dam1c
3	2023-03-23	24_0323_043536	4.4846		W601-NCP, OA, 2D MIND, Ndc80c, Dam1c
3	2023-03-23	24_0323_043707	3.9539		W601-NCP, OA, 2D MIND, Ndc80c, Dam1c
3	2023-03-23	24_0323_043913	3.5542		W601-NCP, OA, 2D MIND, Ndc80c, Dam1c
3	2023-03-23	24_0323_044058	4.254		W601-NCP, OA, 2D MIND, Ndc80c, Dam1c
3	2023-03-23	24_0323_044257	4.5576		W601-NCP, OA, 2D MIND, Ndc80c, Dam1c
3	2023-03-23	24_0323_044754	4.2691		W601-NCP, OA, 2D MIND, Ndc80c, Dam1c
3	2023-03-23	24_0323_044931	5.3155		W601-NCP, OA, 2D MIND, Ndc80c, Dam1c
3	2023-03-23	24_0323_045424	1.9042		W601-NCP, OA, 2D MIND, Ndc80c, Dam1c
3	2023-03-23	24_0323_045742	2.7686		W601-NCP, OA, 2D MIND, Ndc80c, Dam1c
3	2023-03-23	24_0323_045929	2.6139		W601-NCP, OA, 2D MIND, Ndc80c, Dam1c
3	2023-03-20	24_0320_021927	8.6656		W601-NCP, Mif2, 2D MIND, Ndc80c, Dam1c	N included*	16
3	2023-03-20	24_0320_022017	1.0862		W601-NCP, Mif2, 2D MIND, Ndc80c, Dam1c	slide median	2.31245
3	2023-03-20	24_0320_022316	1.5245		W601-NCP, Mif2, 2D MIND, Ndc80c, Dam1c	N left censored	14
3	2023-03-20	24_0320_022715	1.3151		W601-NCP, Mif2, 2D MIND, Ndc80c, Dam1c	N right censored	0
3	2023-03-20	24_0320_022945	3.4309		W601-NCP, Mif2, 2D MIND, Ndc80c, Dam1c
3	2023-03-20	24_0320_023852	4.1652		W601-NCP, Mif2, 2D MIND, Ndc80c, Dam1c
3	2023-03-20	24_0320_014232	2.406		W601-NCP, Mif2, 2D MIND, Ndc80c, Dam1c
3	2023-03-20	24_0320_014359	1.3711		W601-NCP, Mif2, 2D MIND, Ndc80c, Dam1c
3	2023-03-20	24_0320_014819	2.085		W601-NCP, Mif2, 2D MIND, Ndc80c, Dam1c
3	2023-03-20	24_0320_015101	1.7752		W601-NCP, Mif2, 2D MIND, Ndc80c, Dam1c
3	2023-03-20	24_0320_015350	3.7569		W601-NCP, Mif2, 2D MIND, Ndc80c, Dam1c
3	2023-03-20	24_0320_015735	1.6084		W601-NCP, Mif2, 2D MIND, Ndc80c, Dam1c
3	2023-03-20	24_0320_020249	2.8962		W601-NCP, Mif2, 2D MIND, Ndc80c, Dam1c
3	2023-03-20	24_0320_020435	4.3464		W601-NCP, Mif2, 2D MIND, Ndc80c, Dam1c
3	2023-03-20	24_0320_021313	2.2189		W601-NCP, Mif2, 2D MIND, Ndc80c, Dam1c
3	2023-03-20	24_0320_021636	6.9835		W601-NCP, Mif2, 2D MIND, Ndc80c, Dam1c
3	2023-03-22	24_0322_022737	3.1474		W601-NCP, Mif2, 2D MIND, Ndc80c, Dam1c	N included*	7
3	2023-03-22	24_0322_024150	1.1048		W601-NCP, Mif2, 2D MIND, Ndc80c, Dam1c	slide median	2.1877
3	2023-03-22	24_0322_025441	2.1877		W601-NCP, Mif2, 2D MIND, Ndc80c, Dam1c	N left censored	9
3	2023-03-22	24_0322_031229	2.5266		W601-NCP, Mif2, 2D MIND, Ndc80c, Dam1c	N right censored	0
3	2023-03-22	24_0322_031331	1.4051		W601-NCP, Mif2, 2D MIND, Ndc80c, Dam1c
3	2023-03-22	24_0322_031752	4.016		W601-NCP, Mif2, 2D MIND, Ndc80c, Dam1c
3	2023-03-22	24_0322_031901	2.0867		W601-NCP, Mif2, 2D MIND, Ndc80c, Dam1c
4	2024-03-29	24_0329_021745	4.5037		CCEN-NCP, OA, 2D MIND, Ndc80c, Dam1c	N included*	21
4	2024-03-29	24_0329_022136	4.6535		CCEN-NCP, OA, 2D MIND, Ndc80c, Dam1c	slide median	4.6535
4	2024-03-29	24_0329_022252	3.0154		CCEN-NCP, OA, 2D MIND, Ndc80c, Dam1c	N left censored	2
4	2024-03-29	24_0329_022426	4.1843		CCEN-NCP, OA, 2D MIND, Ndc80c, Dam1c	N right censored	1
4	2024-03-29	24_0329_022711	4.3253		CCEN-NCP, OA, 2D MIND, Ndc80c, Dam1c
4	2024-03-29	24_0329_023014	7.5049		CCEN-NCP, OA, 2D MIND, Ndc80c, Dam1c
4	2024-03-29	24_0329_023212	4.5563		CCEN-NCP, OA, 2D MIND, Ndc80c, Dam1c
4	2024-03-29	24_0329_023333	3.6963		CCEN-NCP, OA, 2D MIND, Ndc80c, Dam1c
4	2024-03-29	24_0329_023543	1.8682		CCEN-NCP, OA, 2D MIND, Ndc80c, Dam1c
4	2024-03-29	24_0329_023623	5.7637		CCEN-NCP, OA, 2D MIND, Ndc80c, Dam1c
4	2024-03-29	24_0329_023818	6.1767		CCEN-NCP, OA, 2D MIND, Ndc80c, Dam1c
4	2024-03-29	24_0329_023943	5.9128		CCEN-NCP, OA, 2D MIND, Ndc80c, Dam1c
4	2024-03-29	24_0329_024226	9.5683		CCEN-NCP, OA, 2D MIND, Ndc80c, Dam1c
4	2024-03-29	24_0329_024432	12.014		CCEN-NCP, OA, 2D MIND, Ndc80c, Dam1c
4	2024-03-29	24_0329_024852	4.7537		CCEN-NCP, OA, 2D MIND, Ndc80c, Dam1c
4	2024-03-29	24_0329_025130	4.625		CCEN-NCP, OA, 2D MIND, Ndc80c, Dam1c
4	2024-03-29	24_0329_025223	3.3383		CCEN-NCP, OA, 2D MIND, Ndc80c, Dam1c
4	2024-03-29	24_0329_025410	2.8619		CCEN-NCP, OA, 2D MIND, Ndc80c, Dam1c
4	2024-03-29	24_0329_025558	6.522		CCEN-NCP, OA, 2D MIND, Ndc80c, Dam1c
4	2024-03-29	24_0329_025857	4.9521		CCEN-NCP, OA, 2D MIND, Ndc80c, Dam1c
4	2024-03-29	24_0329_030124	6.8283		CCEN-NCP, OA, 2D MIND, Ndc80c, Dam1c
4	2024-03-26	24_0326_045810	1.0564		CCEN-NCP, Mif2, 2D MIND, Ndc80c, Dam1c	N included*	11
4	2024-03-26	24_0326_050324	1.9759		CCEN-NCP, Mif2, 2D MIND, Ndc80c, Dam1c	slide median	2.5727
4	2024-03-26	24_0326_050525	2.5727		CCEN-NCP, Mif2, 2D MIND, Ndc80c, Dam1c	N left censored	11
4	2024-03-26	24_0326_050826	2.7518		CCEN-NCP, Mif2, 2D MIND, Ndc80c, Dam1c	N right censored	0
4	2024-03-26	24_0326_051128	2.0521		CCEN-NCP, Mif2, 2D MIND, Ndc80c, Dam1c
4	2024-03-26	24_0326_051640	1.4277		CCEN-NCP, Mif2, 2D MIND, Ndc80c, Dam1c
4	2024-03-26	24_0326_052615	3.2386		CCEN-NCP, Mif2, 2D MIND, Ndc80c, Dam1c
4	2024-03-26	24_0326_053226	3.4388		CCEN-NCP, Mif2, 2D MIND, Ndc80c, Dam1c
4	2024-03-26	24_0326_053333	2.3126		CCEN-NCP, Mif2, 2D MIND, Ndc80c, Dam1c
4	2024-03-26	24_0326_053618	2.9321		CCEN-NCP, Mif2, 2D MIND, Ndc80c, Dam1c
4	2024-03-26	24_0326_053910	2.9715		CCEN-NCP, Mif2, 2D MIND, Ndc80c, Dam1c
4	2024-03-27	24_0327_021546	2.6327		CCEN-NCP, Mif2, 2D MIND, Ndc80c, Dam1c	N included*	8
4	2024-03-27	24_0327_021755	1.2526		CCEN-NCP, Mif2, 2D MIND, Ndc80c, Dam1c	slide median	2.35755
4	2024-03-27	24_0327_022420	1.0691		CCEN-NCP, Mif2, 2D MIND, Ndc80c, Dam1c	N left censored	11
4	2024-03-27	24_0327_023149	2.4228		CCEN-NCP, Mif2, 2D MIND, Ndc80c, Dam1c	N right censored	0
4	2024-03-27	24_0327_023433	3.4678		CCEN-NCP, Mif2, 2D MIND, Ndc80c, Dam1c
4	2024-03-27	24_0327_023724	2.2923		CCEN-NCP, Mif2, 2D MIND, Ndc80c, Dam1c
4	2024-03-27	24_0327_024841	6.207		CCEN-NCP, Mif2, 2D MIND, Ndc80c, Dam1c
4	2024-03-27	24_0327_025447	1.1523		CCEN-NCP, Mif2, 2D MIND, Ndc80c, Dam1c
4	2024-03-28	24_0328_022019	1.3356		CCEN-NCP, Mif2, 2D MIND, Ndc80c, Dam1c	N included*	10
4	2024-03-28	24_0328_022526	3.7524		CCEN-NCP, Mif2, 2D MIND, Ndc80c, Dam1c	slide median	1.60615
4	2024-03-28	24_0328_022748	2.6765		CCEN-NCP, Mif2, 2D MIND, Ndc80c, Dam1c	N left censored	16
4	2024-03-28	24_0328_024024	4.9771		CCEN-NCP, Mif2, 2D MIND, Ndc80c, Dam1c	N right censored	0
4	2024-03-28	24_0328_030211	1.5996		CCEN-NCP, Mif2, 2D MIND, Ndc80c, Dam1c
4	2024-03-28	24_0328_030330	1.4314		CCEN-NCP, Mif2, 2D MIND, Ndc80c, Dam1c
4	2024-03-28	24_0328_030735	1.0776		CCEN-NCP, Mif2, 2D MIND, Ndc80c, Dam1c
4	2024-03-28	24_0328_031123	1.6127		CCEN-NCP, Mif2, 2D MIND, Ndc80c, Dam1c
4	2024-03-28	24_0328_031605	1.2668		CCEN-NCP, Mif2, 2D MIND, Ndc80c, Dam1c
4	2024-03-28	24_0328_031732	2.7235		CCEN-NCP, Mif2, 2D MIND, Ndc80c, Dam1c
4	2024-03-28	24_0328_111141	5.0658		W601-NCP, OA, 2D MIND, Ndc80c, Dam1c	N included*	15
4	2024-03-28	24_0328_111431	2.8939		W601-NCP, OA, 2D MIND, Ndc80c, Dam1c	slide medianian	3.8975
4	2024-03-28	24_0328_111524	5.7388		W601-NCP, OA, 2D MIND, Ndc80c, Dam1c	N left censored	1
4	2024-03-28	24_0328_111941	4.1739		W601-NCP, OA, 2D MIND, Ndc80c, Dam1c	N right censored	0
4	2024-03-28	24_0328_112238	4.1329		W601-NCP, OA, 2D MIND, Ndc80c, Dam1c
4	2024-03-28	24_0328_112734	3.9176		W601-NCP, OA, 2D MIND, Ndc80c, Dam1c
4	2024-03-28	24_0328_112849	3.6027		W601-NCP, OA, 2D MIND, Ndc80c, Dam1c
4	2024-03-28	24_0328_113135	2.6909		W601-NCP, OA, 2D MIND, Ndc80c, Dam1c
4	2024-03-28	24_0328_113229	2.6759		W601-NCP, OA, 2D MIND, Ndc80c, Dam1c
4	2024-03-28	24_0328_113812	5.4208		W601-NCP, OA, 2D MIND, Ndc80c, Dam1c
4	2024-03-28	24_0328_114029	1.8161		W601-NCP, OA, 2D MIND, Ndc80c, Dam1c
4	2024-03-28	24_0328_114214	2.874		W601-NCP, OA, 2D MIND, Ndc80c, Dam1c
4	2024-03-28	24_0328_114430	3.8975		W601-NCP, OA, 2D MIND, Ndc80c, Dam1c
4	2024-03-28	24_0328_114740	5.3485		W601-NCP, OA, 2D MIND, Ndc80c, Dam1c
4	2024-03-28	24_0328_115043	2.6516		W601-NCP, OA, 2D MIND, Ndc80c, Dam1c
4	2024-03-27	24_0327_104916	1.5255		W601-NCP, Mif2, 2D MIND, Ndc80c, Dam1c	N included*	5
4	2024-03-27	24_0327_111839	1.2629		W601-NCP, Mif2, 2D MIND, Ndc80c, Dam1c	slide median	2.8145
4	2024-03-27	24_0327_112907	2.8145		W601-NCP, Mif2, 2D MIND, Ndc80c, Dam1c	N left censored	16
4	2024-03-27	24_0327_113430	2.8646		W601-NCP, Mif2, 2D MIND, Ndc80c, Dam1c	N right censored	0
4	2024-03-27	24_0327_113621	4.0647		W601-NCP, Mif2, 2D MIND, Ndc80c, Dam1c
4	2024-03-29	24_0329_105649	4.1927		W601-NCP, Mif2, 2D MIND, Ndc80c, Dam1c	N included*	7
4	2024-03-29	24_0329_111012	2.0228		W601-NCP, Mif2, 2D MIND, Ndc80c, Dam1c	slide median	2.1502
4	2024-03-29	24_0329_111109	2.6214		W601-NCP, Mif2, 2D MIND, Ndc80c, Dam1c	N left censored	15
4	2024-03-29	24_0329_113505	2.9164		W601-NCP, Mif2, 2D MIND, Ndc80c, Dam1c	N right censored	0
4	2024-03-29	24_0329_113916	2.1502		W601-NCP, Mif2, 2D MIND, Ndc80c, Dam1c
4	2024-03-29	24_0329_114132	2.0352		W601-NCP, Mif2, 2D MIND, Ndc80c, Dam1c
4	2024-03-29	24_0329_114627	1.3815		W601-NCP, Mif2, 2D MIND, Ndc80c, Dam1c
4	2024-03-30	24_0330_110634	5.3515		W601-NCP, Mif2, 2D MIND, Ndc80c, Dam1c	N included*	4
4	2024-03-30	24_0330_111450	1.3401		W601-NCP, Mif2, 2D MIND, Ndc80c, Dam1c	slide median	2.1123
4	2024-03-30	24_0330_113856	1.5827		W601-NCP, Mif2, 2D MIND, Ndc80c, Dam1c	N left censored	16
4	2024-03-30	24_0330_114631	2.6419		W601-NCP, Mif2, 2D MIND, Ndc80c, Dam1c	N right censored	0

### Sheet: Replicates
Reagents for each Biological Replicate
	Reagent and Date of Preparation
Biological replicate	Wrapped nucleosomes	Nucleosome expressed from plasmid pScKl2	W601 DNA Oligonucleotide	CCEN DNA Oligonucleotide	OA-Flag expressed from plasmid pGH3	Mif2-MBP expressed from plasmid pAZ144	2D-MIND-Flag expressed from plasmid pGH62	Truncated 2D-MIND-Flag expressed from plasmid pEHM4	Ndc80c-Flag expressed from plasmids pJT48 and Ndc80/Nuf2	Dam1c-Flag expressed from plasmid pJT44	Tubulin purifed from bovine brain
#1	2023-06-27	2019-06-18	2018-12-10	2021-05-31	2022-11-30	2023-03-08	2022-03-11		2020-12-09	2023-03-22	2020-09-29
#2	2023-07-31	2019-06-18	2018-12-10	2021-05-31	2022-11-30	2023-03-08	2022-03-11		2020-12-09	2023-03-22	2023-07-18
#3	2024-03-18	2019-06-18	2018-12-10	2023-08-23	2024-08-17	2023-03-08		2023-10-25	2024-01-26	2024-02-01	2023-07-18
#4	2024-03-28	2019-06-18	2018-12-10	2023-08-23	2024-08-17	2023-03-08		2023-10-25	2024-01-26	2024-02-01	2023-07-18
Number of Technical Replicates for each condition of each biological replicate for Bead binding data in Figure 2A
	Biological replicate
Condition	#3	#4
CCEN-NCP OA	1	1
W601-NCP OA	2	1
CCEN-NCP Mif2	5	3
W601-NCP Mif2	3	3
CCEN-NCP alone		1
W601-NCP alone		1
Number of Technical Replicates for each condition of each biological replicate for Rupture Force data in Figure 2B
	Biological Replicate
Condition	#1	#2	#3	#4
CCEN-NCP OA	2	3	3	1
W601-NCP OA	1	1	1	1
CCEN-NCP Mif2	1	4	4	3
W601-NCP Mif2	1	2	2	3
